# Revisiting the SRX paradox for myosin and myofibrils

**DOI:** 10.64898/2026.10.27.762302

**Authors:** Kerry Y. Kao, Kalen Z. Robeson, Anthony M. Asencio, Tristan W. Wasley, Timothy S. McMillen, Joseph D. Powers, Michael A. Geeves, Michael Regnier

## Abstract

We recently reported that we could find no evidence of the biochemically-defined super relaxed (SRX) state in tissue-isolated HMM, as defined in the original mant-ATP displacement assay. This is consistent with theoretical predictions that any SRX state would have to be in thermal equilibrium with the disordered-relaxed (DRX) form of myosin heads. We repeat the assay here for isolated myosin, from different sources, in its monomeric form or in synthetic myosin filaments. No slow component of the displacement assay was observed, and we again conclude that there is no evidence for the SRX state for isolated myosins. This does not mean that there are no myosins in the ATPase-inhibiting Interacting Heads Motif (IHM) in our assays, just that any IHM is in rapid equilibrium with DRX heads. Mant-ATP displacement assays in the presence of the inhibitor Mavacamten or the activator 2’-deoxyATP (dATP) do provide evidence of an interaction between the two heads of myosin. In contrast, assays with myofibrils do provide evidence of two components in the mant-ATP displacement assay. We propose that these two components result from distinct populations of myosin within the sarcomere thick filament with different fractions of myosin in the IHM structural state.
