## Supplemental Table 1 for "Revisiting the SRX paradox for myosin and myofibrils"

### Sheet: 0.5 M KCl
		single exponential			double exponential
cond	tech rep	A	r	SEE	Afast	Aslow	rfast	SEE	rslow	SEE
ND	1	26.15	0.00726	1e-05	11.38	15.49	0.01004	0.00106	0.00572	0.00035
	2	24.55	0.00772	1e-05	11.23	14.33	0.00997	0.0003	0.00588	0.00014
	3	25.67	0.00734	1e-05	18.02	8.3	0.00883	0.00011	0.00445	0.00014
	4	26.16	0.00734	1e-05	11.23	14.33	0.00997	0.00072	0.00588	6e-05
	5	40.58	0.00809	1e-05	no fit
	6	50.35	0.00743	1e-05	30.24	21.91	0.00993	0.0003	0.00476	0.00028
	7	49.75	0.00756	1e-05	42.73	8.73	0.00857	0.00045	0.0032	3e-05
10% dATP	1	23.99	0.0081		0.897	23.47	0.03796		0.00792
	2	24.79	0.00917		5.62	19.14	0.00917		0.00917
	3	23.6	0.00911		5.07	18.51	0.00911		0.00911
25% dATP	1	31.11	0.00998		3.24	29.56	0.06199		0.00939
	2	29.35	0.0093		29.98	-2.18	0.00899		0.0008
	3	27.6	0.00934		-13.43	40.79	0.01284		0.01031
50% dATP	1	28.93	0.01008		-10.64	39.44	0.01316		0.01081
	2	29.21	0.01004		0.43	29.14	0.23412		0.01
	3	28.97	0.01001		-5.82	34.74	0.01233		0.01036
75% dATP	1	29.87	0.01087		-3.36	33.2	0.01301		0.01107
	2	29.81	0.01092		-4.72	34.46	0.01398		0.01129
	3	35.74	0.01084		-3.15	38.87	0.01238		0.01096
100% dATP	1	32.57	0.01197		-10.84	43.27	0.0154		0.01273
	2	31.23	0.01206		32.42	-3.42	0.01147		0.00132
	3	30.84	0.01205		-13.84	44.31	0.01771		0.01351
0.1 mava	1	28.69	0.00643		23.12	6.29	0.00769		0.00348
	2	27.4	0.00629		13.52	14.32	0.00831		0.00498
	3	27.1	0.00647		0.84	26.52	0.02291		0.00635
0.5 mava	1	25.05	0.00397		0.52	24.96	0.09682		0.00395
	2	24.02	0.00396		0.39	23.96	0.13422		0.00395
	3	26.27	0.00416		5.6	20.88	0.0059		0.00383
1 mava	1	23.57	0.00292		0.47	23.51	0.08673		0.00291
	2	22.94	0.0028		0.97	22.77	0.06434		0.00277
	3	22.03	0.00274		0.36	21.99	0.11667		0.00273
10 mava	1	27.82	0.001		6.79	23.48	0.00263		0.00073
	2	19.74	0.00068		3.74	16.4	0.00109		0.0006
	3	23.43	0.00079		13.11	12.64	0.00116		0.0004

### Sheet: 0.1 M KCl
		single exponential			double exponential
cond	tech rep	A	r	SEE	Afast	Aslow	rfast	SEE	rslow	SEE
ND	1	38.07	0.01908	2e-05	7.48	30.2	0.01982	2.49153	0.01982	0.61668
	2	36.12	0.01996	3e-05	9.54	26.58	0.02	9.30014	0.01995	3.32695
	3	38.81	0.01868	1e-05	7.56	30.84	0.01941	3.16717	0.01941	0.77633
10% dATP	1	36.48	0.01901		-19.35	55.66	0.02389		0.0205
	2	36.47	0.01984		0.36	36.31	0.12657		0.01952
	3	42.33	0.01976		no fit
25% dATP	1	31.79	0.0208		no fit
	2	34.42	0.02061		0.59	34.09	0.10575		0.0204
	3	32.03	0.02153		0.24	31.94	0.19355		0.02146
50% dATP	1	34.7	0.02105		no fit
	2	34.62	0.02196		2.61	31.78	0.02246		0.02245
	3	39.88	0.02263		39.94	-1.32	0.0225		0.00028
75% dATP	1	33.08	0.02271		33.15	-0.51	0.02261		0.00081
	2	35.46	0.02549		1.91	33.55	0.02549		0.02549
	3	33.09	0.02617		1.75	31.34	0.02617		0.02617
100% dATP	1	35.56	0.0295		2.2	33.56	0.0295		0.0295
	2	34.05	0.02967		2.03	32.02	0.02968		0.0967
	3	34.3	0.0298		1.55	32.75	0.0298		0.0298
0.1 mava	1	35.92	0.01563		2	33.92	0.01563		0.01563
	2	34.4	0.01561		3.83	30.57	0.01566		0.01561
	3	33.76	0.01553		3.16	30.59	0.01553		0.01553
0.5 mava	1	33.17	0.009		1.1	32.97	0.19282		0.00892
	2	32.95	0.00849		-11.94	44.79	0.01044		0.00895
	3	30.04	0.0084		-19.69	49.53	0.01084		0.00925
1 mava	1	27.02	0.00709		19.5	7.52	0.00709		0.00709
	2	23.27	0.00667		24.24	-5.06	0.00615		0.00034
	3	21.14	0.00667		-44.86	65.67	0.00891		0.00807
10 mava	1	19.91	0.00144		1.44	20.02	0.08897		0.00139
	2	18.65	0.00137		19.27	-1.27	0.00134		0.00027
	3	17.08	0.00134		18.09	-1.35	0.00129		0.00049
